# Mitochondrial dysfunction: unraveling the elusive biology behind anti-TNF response during ulcerative colitis

**DOI:** 10.1101/2024.06.18.599496

**Authors:** Dimitrios Kioroglou, Ainize Peña-Cearra, Ana M. Corraliza, Iratxe Seoane, Janire Castelo, Julian Panés, Laura Gómez-Irwin, Iago Rodríguez-Lago, Jone Ortiz de Zarate, Miguel Fuertes, Itziar Martín-Ruiz, Monika Gonzalez, Ana Mª Aransay, Azucena Salas, Héctor Rodríguez, Juan Anguita, Leticia Abecia, Urko M. Marigorta

## Abstract

**Background:** Recent studies hint at mitochondrial genes influencing UC patient response to anti-TNF treatment. We evaluated this hypothesis by following a targeted strategy to identify gene expression that captures the relationship between mitochondrial dysregulation and response to treatment. Our objective was to initially examine this relationship in colon samples and subsequently assess whether the resulting signal persists in the bloodstream.

**Methods:** We analyzed the transcriptome of colon samples from an anti-TNF treated murine model characterized by impaired mitochondrial activity and treatment resistance. We then transferred the findings that linked mitochondrial dysfunction and compromised treatment response to an anti-TNF treated UC human cohort. We next matched differential expression in the blood using monocytes from peripheral blood of controls and IBD patients, and we evaluated a classification process at baseline with whole blood samples from UC patients.

**Results:** In human colon samples, the derived gene-set from the murine model showed differential expression, primarily enriched metabolic pathways, and exhibited similar classification capacity as genes enriching inflammatory pathways. Moreover, the evaluation of the classification signal using blood samples from UC patients at baseline highlighted the involvement of mitochondrial homeostasis in treatment response.

**Conclusion:** Our results highlight the involvement of metabolic pathways and mitochondrial homeostasis in determining treatment response and their ability to provide promising classification signals with detection levels in both colon and bloodstream.
