## Supplementary Materials 1 for "Mitochondrial dysfunction: unraveling the elusive biology behind anti-TNF response during ulcerative colitis"

### Sheet: MMset
ENSEMBL ID	Gene symbol	Located on mitochondrion	Regulation in MD-IFX+ mouse group	Fold-change MD-IFX+ vs WT-IFX+
ENSG00000175899	A2M	no	DOWN	1.836
ENSG00000060971	ACAA1B	no	UP	2.861
ENSG00000130234	ACE2	no	UP	2.274
ENSG00000167107	ACSF2	yes	UP	1.824
ENSG00000140873	ADAMTS18	no	UP	2.147
ENSG00000178031	ADAMTSL1	no	UP	1.761
ENSG00000285451	ADCK5	no	UP	1.649
ENSG00000078295	ADCY2	no	DOWN	1.885
ENSG00000148700	ADD3	no	UP	2.06
ENSG00000170222	ADPRM	no	UP	1.53
ENSG00000187546	AGMO	no	UP	3.981
ENSG00000023330	ALAS1	yes	DOWN	2.042
ENSG00000165092	ALDH1A1	no	UP	3.232
ENSG00000137124	ALDH1B1	yes	UP	1.517
ENSG00000166126	AMN	no	UP	3.075
ENSG00000214274	ANG	no	UP	1.512
ENSG00000154122	ANK	no	UP	2.073
ENSG00000011426	ANLN	no	DOWN	2.562
ENSG00000166825	ANPEP	no	UP	2.644
ENSG00000104537	ANXA13	no	UP	1.927
ENSG00000138772	ANXA3	no	DOWN	2.107
ENSG00000002726	AOC1	no	UP	3.123
ENSG00000171388	APLN	no	DOWN	3.171
ENSG00000178301	AQP11	no	UP	1.643
ENSG00000109321	AREG	no	DOWN	2.154
ENSG00000081181	ARG2	yes	UP	4.254
ENSG00000137727	ARHGAP20	no	UP	2.883
ENSG00000288210	ASF1B	no	DOWN	2.449
ENSG00000070669	ASNS	no	DOWN	1.594
ENSG00000166183	ASPG	no	UP	3.222
ENSG00000066279	ASPM	no	DOWN	2.234
ENSG00000181652	ATG9B	no	DOWN	2.5
ENSG00000087586	AURKA	no	DOWN	2.817
ENSG00000178999	AURKB	no	DOWN	2.285
ENSG00000135407	AVIL	no	UP	2.041
ENSG00000114200	BCHE	no	UP	2.239
ENSG00000089685	BIRC5	no	DOWN	2.917
ENSG00000152785	BMP3	no	UP	3.016
ENSG00000136122	BORA	no	DOWN	1.5
ENSG00000012048	BRCA1	no	DOWN	1.948
ENSG00000169679	BUB1	no	DOWN	2.405
ENSG00000156970	BUB1B	no	DOWN	1.772
ENSG00000042493	CAPG	no	DOWN	2.438
ENSG00000121691	CAT	yes	UP	2.198
ENSG00000274736	CCL6	no	UP	1.664
ENSG00000145386	CCNA2	no	DOWN	2.99
ENSG00000134057	CCNB1	yes	DOWN	3.578
ENSG00000157456	CCNB2	no	DOWN	2.481
ENSG00000162063	CCNF	no	DOWN	2.306
ENSG00000117399	CDC20	no	DOWN	2.782
ENSG00000158402	CDC25C	no	DOWN	2.34
ENSG00000093009	CDC45	no	DOWN	2.05
ENSG00000184661	CDCA2	no	DOWN	1.965
ENSG00000111665	CDCA3	no	DOWN	2.913
ENSG00000134690	CDCA8	no	DOWN	2.432
ENSG00000170312	CDK1	yes	DOWN	2.517
ENSG00000100490	CDKL1	no	UP	4.413
ENSG00000100526	CDKN3	no	DOWN	2.582
ENSG00000213822	CEACAM18	no	UP	1.502
ENSG00000103888	CEMIP	no	DOWN	4.065
ENSG00000115163	CENPA	no	DOWN	2.736
ENSG00000138778	CENPE	no	DOWN	2.756
ENSG00000117724	CENPF	no	DOWN	2.591
ENSG00000138180	CEP55	no	DOWN	2.85
ENSG00000198848	CES1G	no	UP	9.233
ENSG00000172831	CES2B	no	UP	2.995
ENSG00000172831	CES2E	no	UP	1.503
ENSG00000128849	CGNL1	no	DOWN	1.509
ENSG00000276781	CHGA	no	UP	3.276
ENSG00000089199	CHGB	no	UP	2.787
ENSG00000054938	CHRDL2	no	DOWN	2.223
ENSG00000163507	CIP2A	no	DOWN	2.096
ENSG00000122966	CIT	no	DOWN	1.645
ENSG00000136108	CKAP2	no	DOWN	1.789
ENSG00000169607	CKAP2L	no	DOWN	2.569
ENSG00000069493	CLEC2E	no	UP	2.942
ENSG00000113805	CNTN3	no	UP	2.711
ENSG00000080618	CPB2	no	UP	2.82
ENSG00000107611	CUBN	no	UP	14.539
ENSG00000100197	CYP2D22	no	UP	2.016
ENSG00000100197	CYP2D26	no	UP	3.859
ENSG00000130649	CYP2E1	yes	UP	3.589
ENSG00000073067	CYP2W1	no	UP	2.851
ENSG00000282301	CYP3A13	no	UP	2.386
ENSG00000145476	CYP4V3	no	UP	3.616
ENSG00000197872	CYRIA	no	UP	2.098
ENSG00000173406	DAB1	no	UP	5.143
ENSG00000006634	DBF4	no	DOWN	1.916
ENSG00000165490	DDIAS	no	DOWN	2.087
ENSG00000139734	DIAPH3	no	DOWN	2.103
ENSG00000211448	DIO2	no	DOWN	2.136
ENSG00000126787	DLGAP5	yes	DOWN	3.125
ENSG00000167968	DNASE1L2	no	UP	3.575
ENSG00000175497	DPP10	no	UP	4.518
ENSG00000188641	DPYD	no	UP	2.569
ENSG00000165891	E2F7	no	DOWN	2.707
ENSG00000167969	ECI1	yes	UP	1.636
ENSG00000127129	EDN2	no	UP	2.822
ENSG00000154920	EME1	no	DOWN	1.934
ENSG00000138792	ENPEP	no	UP	2.868
ENSG00000120915	EPHX2	no	UP	2.444
ENSG00000064655	EYA2	yes	DOWN	2.04
ENSG00000170231	FABP6	no	UP	4.559
ENSG00000166801	FAM111A	no	DOWN	1.94
ENSG00000121104	FAM117A	no	UP	1.724
ENSG00000140525	FANCI	no	DOWN	2.314
ENSG00000104870	FCGRT	no	UP	1.627
ENSG00000127951	FGL2	no	UP	1.737
ENSG00000125848	FLRT3	no	UP	1.55
ENSG00000131781	FMO5	no	UP	3.224
ENSG00000160097	FNDC5	no	UP	3.589
ENSG00000111206	FOXM1	no	DOWN	2.342
ENSG00000163430	FSTL1	no	DOWN	1.594
ENSG00000276126	GAL3ST2	no	UP	2.354
ENSG00000139354	GAS2L3	no	DOWN	1.955
ENSG00000154639	GM1123	no	UP	2.018
ENSG00000167588	GPD1	no	UP	1.868
ENSG00000077585	GPR137B	no	DOWN	1.573
ENSG00000167701	GPT	no	UP	2.053
ENSG00000276886	GREM1	no	DOWN	3.379
ENSG00000198785	GRIN3A	no	UP	2.931
ENSG00000147697	GSDMC4	no	DOWN	2.219
ENSG00000105928	GSDME	no	UP	2.553
ENSG00000084207	GSTP2	no	UP	1.584
ENSG00000075218	GTSE1	no	DOWN	2.364
ENSG00000044012	GUCA2B	no	UP	2.288
ENSG00000100644	HIF1A	no	DOWN	2.954
ENSG00000156510	HKDC1	yes	UP	3.398
ENSG00000134240	HMGCS2	yes	UP	3.039
ENSG00000072571	HMMR	no	DOWN	3.232
ENSG00000120093	HOXB3	no	UP	2.077
ENSG00000182742	HOXB4	no	UP	2.638
ENSG00000108511	HOXB6	no	UP	3.58
ENSG00000260027	HOXB7	no	UP	3.284
ENSG00000128710	HOXD10	no	UP	7.095
ENSG00000128713	HOXD11	no	UP	5.186
ENSG00000128652	HOXD3	no	UP	1.758
ENSG00000170166	HOXD4	no	UP	2.857
ENSG00000175879	HOXD8	no	UP	3.079
ENSG00000128709	HOXD9	no	UP	3.472
ENSG00000164120	HPGD	no	UP	2.298
ENSG00000170509	HSD17B13	no	UP	2.513
ENSG00000204010	IFIT1BL2	no	UP	1.752
ENSG00000115602	IL1RL1	no	DOWN	2.739
ENSG00000091181	IL5RA	no	DOWN	2.039
ENSG00000149503	INCENP	no	DOWN	1.954
ENSG00000203485	INF2	no	DOWN	1.769
ENSG00000027644	INSRR	no	UP	3.175
ENSG00000183856	IQGAP3	no	DOWN	2.826
ENSG00000175329	ISX	no	UP	2.168
ENSG00000138448	ITGAV	no	DOWN	1.625
ENSG00000273645	KBTBD11	no	UP	2.092
ENSG00000138030	KHK	no	UP	1.999
ENSG00000138160	KIF11	no	DOWN	2.379
ENSG00000118193	KIF14	no	DOWN	1.838
ENSG00000280610	KIF15	no	DOWN	2.293
ENSG00000186185	KIF18B	no	DOWN	1.69
ENSG00000112984	KIF20A	no	DOWN	2.882
ENSG00000138182	KIF20B	no	DOWN	2.133
ENSG00000079616	KIF22	no	DOWN	2.486
ENSG00000137807	KIF23	no	DOWN	2.393
ENSG00000142945	KIF2C	no	DOWN	3.052
ENSG00000090889	KIF4	no	DOWN	2.913
ENSG00000237649	KIFC1	no	DOWN	2.458
ENSG00000137812	KNL1	no	DOWN	2.508
ENSG00000128944	KNSTRN	no	DOWN	2.78
ENSG00000101680	LAMA1	no	DOWN	1.917
ENSG00000121207	LRAT	no	UP	3.325
ENSG00000157193	LRP8	no	DOWN	1.689
ENSG00000172478	MAB21L4	no	UP	1.513
ENSG00000164109	MAD2L1	no	DOWN	2.203
ENSG00000204740	MALRD1	no	UP	4.415
ENSG00000069535	MAOB	yes	UP	2.546
ENSG00000019169	MARCO	no	DOWN	1.867
ENSG00000100297	MCM5	no	DOWN	1.733
ENSG00000151376	ME3	yes	UP	2.669
ENSG00000165304	MELK	no	DOWN	2.479
ENSG00000112818	MEP1A	no	UP	1.69
ENSG00000170439	METTL7B	no	UP	1.795
ENSG00000198948	MFAP3L	no	UP	4.474
ENSG00000168389	MFSD2A	no	DOWN	3.356
ENSG00000129534	MIS18BP1	no	DOWN	2.252
ENSG00000148773	MKI67	no	DOWN	2.728
ENSG00000166670	MMP10	no	DOWN	3.691
ENSG00000137745	MMP13	no	DOWN	2.196
ENSG00000149968	MMP3	no	DOWN	6.796
ENSG00000138722	MMRN1	no	UP	2.677
ENSG00000146410	MTFR2	yes	DOWN	1.803
ENSG00000065911	MTHFD2	yes	DOWN	1.751
ENSG00000138119	MYOF	no	DOWN	1.497
ENSG00000168060	NAALADL1	no	UP	6.031
ENSG00000161653	NAGS	yes	UP	1.855
ENSG00000010292	NCAPD2	no	DOWN	1.711
ENSG00000109805	NCAPG	no	DOWN	1.892
ENSG00000121152	NCAPH	no	DOWN	1.624
ENSG00000144959	NCEH1	no	UP	3.204
ENSG00000080986	NDC80	no	DOWN	2.852
ENSG00000109674	NEIL3	no	DOWN	1.797
ENSG00000117650	NEK2	no	DOWN	2.408
ENSG00000227129	NEU1	no	UP	2.198
ENSG00000084628	NKAIN1	no	UP	1.55
ENSG00000015520	NPC1L1	no	UP	5.062
ENSG00000134986	NREP	no	UP	2.37
ENSG00000133636	NTS	no	UP	3.548
ENSG00000137804	NUSAP1	no	DOWN	2.111
ENSG00000137634	NXPE4	no	DOWN	4.847
ENSG00000177989	ODF3B	no	UP	2.618
ENSG00000229314	ORM3	no	DOWN	1.557
ENSG00000164920	OSR2	no	UP	11.22
ENSG00000036473	OTC	yes	UP	1.668
ENSG00000117115	PADI2	no	UP	1.941
ENSG00000185480	PARPBP	no	DOWN	2.794
ENSG00000168078	PBK	no	DOWN	2.092
ENSG00000108187	PBLD1	no	UP	3.27
ENSG00000108187	PBLD2	no	UP	3.5
ENSG00000183036	PCP4	no	UP	2.771
ENSG00000175426	PCSK1	no	UP	2.207
ENSG00000160209	PDXK	no	UP	2.354
ENSG00000092621	PHGDH	no	DOWN	2.404
ENSG00000233041	PHGR1	no	UP	1.636
ENSG00000140451	PIF1	yes	DOWN	2.259
ENSG00000129195	PIMREG	no	DOWN	1.988
ENSG00000144837	PLA1A	no	DOWN	1.851
ENSG00000121316	PLBD1	no	UP	1.782
ENSG00000166851	PLK1	no	DOWN	3.138
ENSG00000114698	PLSCR4	no	UP	1.673
ENSG00000165828	PRAP1	no	UP	2.729
ENSG00000198901	PRC1	no	DOWN	2.89
ENSG00000146143	PRIM2	no	DOWN	1.525
ENSG00000138669	PRKG2	no	UP	4.887
ENSG00000113494	PRLR	no	UP	2.301
ENSG00000100033	PRODH	yes	UP	2.583
ENSG00000068489	PRR11	no	DOWN	2.279
ENSG00000005001	PRSS22	no	DOWN	4.24
ENSG00000150687	PRSS23	no	UP	4.19
ENSG00000135069	PSAT1	no	DOWN	2.711
ENSG00000152229	PSTPIP2	no	UP	1.565
ENSG00000110786	PTPN5	no	UP	5.996
ENSG00000151552	QDPR	no	UP	1.877
ENSG00000124839	RAB17	no	UP	1.642
ENSG00000168461	RAB31	no	DOWN	1.544
ENSG00000118508	RAB32	yes	DOWN	2.147
ENSG00000169213	RAB3B	no	UP	1.761
ENSG00000161800	RACGAP1	no	DOWN	2.016
ENSG00000051180	RAD51	yes	DOWN	2.295
ENSG00000204764	RANBP17	no	DOWN	1.724
ENSG00000113319	RASGRF2	no	UP	1.828
ENSG00000182698	RESP18	no	UP	2.154
ENSG00000042445	RETSAT	no	UP	2.1
ENSG00000127074	RGS13	no	UP	2.428
ENSG00000165188	RNF183	no	DOWN	4.027
ENSG00000178828	RNF186	no	UP	2.658
ENSG00000105982	RNF32	no	UP	1.589
ENSG00000167325	RRM1	no	DOWN	1.787
ENSG00000171848	RRM2	no	DOWN	2.676
ENSG00000163191	S100A11	no	DOWN	1.793
ENSG00000169906	S100G	no	UP	39.995
ENSG00000186193	SAPCD2	no	DOWN	1.783
ENSG00000123453	SARDH	yes	UP	1.549
ENSG00000006747	SCIN	no	UP	1.802
ENSG00000274473	SCT	no	UP	2.261
ENSG00000143416	SELENBP1	no	UP	2.179
ENSG00000106366	SERPINE1	no	DOWN	1.95
ENSG00000129810	SGO1	no	DOWN	2.642
ENSG00000163535	SGO2A	no	DOWN	3.145
ENSG00000152292	SH2D6	no	UP	2.182
ENSG00000183476	SH2D7	no	UP	2.813
ENSG00000171241	SHCBP1	no	DOWN	2.838
ENSG00000180730	SHISA2	no	UP	1.836
ENSG00000138944	SHISAL1	no	UP	3.069
ENSG00000105492	SIGLECF	no	UP	2.28
ENSG00000090402	SIS	no	UP	9.782
ENSG00000262634	SKA1	no	DOWN	1.874
ENSG00000165480	SKA3	no	DOWN	1.973
ENSG00000125255	SLC10A2	no	UP	5.9
ENSG00000081800	SLC13A1	no	UP	4.648
ENSG00000174326	SLC16A11	no	UP	1.816
ENSG00000165449	SLC16A9	no	UP	2.83
ENSG00000036565	SLC18A1	no	UP	1.629
ENSG00000167114	SLC27A4	no	UP	1.753
ENSG00000139508	SLC46A3	no	UP	1.722
ENSG00000142494	SLC47A1	no	UP	3.65
ENSG00000080493	SLC4A4	no	UP	1.74
ENSG00000163959	SLC51A	no	UP	6.566
ENSG00000186198	SLC51B	no	UP	1.687
ENSG00000185803	SLC52A2	no	UP	1.606
ENSG00000183023	SLC8A1	yes	UP	1.669
ENSG00000137491	SLCO2B1	no	UP	1.96
ENSG00000136824	SMC2	no	DOWN	1.596
ENSG00000112562	SMOC2	no	DOWN	1.913
ENSG00000140263	SORD	yes	UP	1.58
ENSG00000076382	SPAG5	no	DOWN	2.009
ENSG00000161888	SPC24	no	DOWN	2.297
ENSG00000152253	SPC25	no	DOWN	1.808
ENSG00000040275	SPDL1	no	DOWN	2.703
ENSG00000196220	SRGAP3	no	UP	1.822
ENSG00000139874	SSTR1	no	UP	4.814
ENSG00000113739	STC2	no	DOWN	1.844
ENSG00000081320	STK17B	no	UP	1.88
ENSG00000165752	STK32C	no	DOWN	2.66
ENSG00000148175	STOM	yes	DOWN	2.301
ENSG00000196502	SULT1A1	no	UP	2.009
ENSG00000165124	SVEP1	no	DOWN	1.656
ENSG00000143858	SYT2	no	UP	2.77
ENSG00000013810	TACC3	no	DOWN	2.356
ENSG00000115353	TACR1	no	DOWN	1.745
ENSG00000224941	TCF19	no	DOWN	1.531
ENSG00000185339	TCN2	no	UP	1.636
ENSG00000197905	TEAD4	no	DOWN	1.853
ENSG00000072274	TFRC	no	DOWN	3.649
ENSG00000113296	THBS4	no	DOWN	2.716
ENSG00000140534	TICRR	no	DOWN	2.394
ENSG00000167900	TK1	no	DOWN	2.378
ENSG00000149476	TKFC	no	UP	1.866
ENSG00000137462	TLR2	no	UP	1.934
ENSG00000187554	TLR5	no	UP	2.506
ENSG00000166292	TMEM100	no	DOWN	1.971
ENSG00000182271	TMIGD1	no	UP	2.013
ENSG00000223952	TNF	no	DOWN	1.96
ENSG00000131747	TOP2A	no	DOWN	2.661
ENSG00000129167	TPH1	no	UP	2.853
ENSG00000171368	TPPP	yes	UP	2.505
ENSG00000088325	TPX2	no	DOWN	2.92
ENSG00000183763	TRAIP	no	DOWN	2.452
ENSG00000118094	TREH	no	UP	1.951
ENSG00000070985	TRPM5	no	UP	3.063
ENSG00000119121	TRPM6	no	UP	2.86
ENSG00000182704	TSKU	no	UP	1.665
ENSG00000112742	TTK	no	DOWN	2.122
ENSG00000175063	UBE2C	no	DOWN	2.954
ENSG00000109814	UGDH	no	UP	2.399
ENSG00000167165	UGT1A6A	no	UP	2.464
ENSG00000174607	UGT8A	no	UP	9.691
ENSG00000160293	VAV2	no	UP	1.848
ENSG00000112299	VNN1	no	UP	3.316
ENSG00000101842	VSIG1	no	DOWN	4.164
ENSG00000168703	WFDC12	no	DOWN	4.479
ENSG00000122574	WIPF3	no	UP	1.975
ENSG00000122121	XPNPEP2	no	UP	2.768
ENSG00000100557	CCDC198	no	UP	3.094
ENSG00000211459	MT-RNR1	no	UP	2.13
ENSG00000210082	MT-RNR2	no	UP	1.819
ENSG00000196620	UGT2B36	no	UP	3.275
ENSG00000085563	ABCB1A	no	UP	1.656
ENSG00000163995	ABLIM2	no	UP	1.865
ENSG00000175164	ABO	no	DOWN	2.095
ENSG00000167315	ACAA2	yes	UP	1.661
ENSG00000119673	ACOT2	yes	UP	1.726
ENSG00000097021	ACOT7	yes	DOWN	1.682
ENSG00000197894	ADH5	yes	UP	2.038
ENSG00000026652	AGPAT4	no	DOWN	1.594
ENSG00000144891	AGTR1A	no	UP	2.146
ENSG00000187134	AKR1C18	no	UP	2.63
ENSG00000158578	ALAS2	yes	UP	2.248
ENSG00000159063	ALG8	no	DOWN	1.929
ENSG00000101280	ANGPT4	no	DOWN	2.583
ENSG00000234906	APOC2	no	DOWN	2.134
ENSG00000171885	AQP4	no	DOWN	3.194
ENSG00000160007	ARHGAP35	no	DOWN	1.53
ENSG00000141337	ARSG	no	UP	1.771
ENSG00000075673	ATP12A	no	DOWN	1.662
ENSG00000124406	ATP8A1	no	DOWN	1.748
ENSG00000148090	AUH	yes	UP	1.631
ENSG00000127423	AUNIP	no	DOWN	1.775
ENSG00000183778	B3GALT5	no	DOWN	2.237
ENSG00000176597	B3GNT5	no	DOWN	1.724
ENSG00000204296	BC051142	no	UP	1.661
ENSG00000000460	BC055324	no	DOWN	1.903
ENSG00000116985	BMP8B	no	DOWN	1.855
ENSG00000164619	BMPER	no	UP	1.789
ENSG00000118298	CAR14	no	UP	1.889
ENSG00000064012	CASP8	yes	DOWN	1.632
ENSG00000159884	CCDC107	no	UP	1.682
ENSG00000136999	CCN3	no	DOWN	2.167
ENSG00000079385	CEACAM2	no	DOWN	1.79
ENSG00000198848	CES1E	no	UP	1.654
ENSG00000166869	CHP2	no	DOWN	1.994
ENSG00000170293	CMTM8	no	DOWN	2.194
ENSG00000133313	CNDP2	no	UP	1.771
ENSG00000153721	CNKSR3	no	UP	1.549
ENSG00000163050	COQ8A	yes	UP	1.661
ENSG00000109472	CPE	no	UP	1.758
ENSG00000135929	CYP27A1	yes	UP	3.019
ENSG00000108242	CYP2C55	no	UP	2.669
ENSG00000134716	CYP2J9	no	UP	2.712
ENSG00000160868	CYP3A44	no	UP	2.131
ENSG00000142973	CYP4B1	no	UP	7.197
ENSG00000035664	DAPK2	no	DOWN	1.675
ENSG00000121690	DEPDC7	no	UP	1.761
ENSG00000165507	DEPP1	yes	UP	2.413
ENSG00000058866	DGKG	no	UP	1.835
ENSG00000108771	DHX58	no	DOWN	1.84
ENSG00000120675	DNAJC15	yes	DOWN	11.384
ENSG00000282899	E2F2	no	DOWN	1.989
ENSG00000078401	EDN1	no	UP	1.612
ENSG00000113790	EHHADH	no	UP	1.628
ENSG00000106038	EVX1	no	DOWN	3.66
ENSG00000205436	EXOC3L4	no	UP	1.813
ENSG00000162636	FAM102B	no	DOWN	1.977
ENSG00000064763	FAR2	no	UP	1.783
ENSG00000006607	FARP2	no	UP	1.8
ENSG00000165140	FBP1	no	UP	2.153
ENSG00000153832	FBXO36	no	UP	1.727
ENSG00000160752	FDPS	no	DOWN	1.628
ENSG00000168496	FEN1	yes	DOWN	1.845
ENSG00000127418	FGFRL1	no	UP	2.335
ENSG00000134285	FKBP11	no	DOWN	1.573
ENSG00000094963	FMO2	no	UP	1.924
ENSG00000104290	FZD3	no	UP	2.088
ENSG00000136750	GAD2	no	DOWN	2.32
ENSG00000131386	GALNT15	no	UP	1.784
ENSG00000136574	GATA4	no	DOWN	2.796
ENSG00000114480	GBE1	no	UP	1.737
ENSG00000131979	GCH1	no	DOWN	1.712
ENSG00000137880	GCHFR	no	DOWN	1.542
ENSG00000176928	GCNT4	no	UP	1.71
ENSG00000130055	GDPD2	no	UP	2.576
ENSG00000151892	GFRA1	no	UP	1.682
ENSG00000135821	GLUL	yes	DOWN	1.568
ENSG00000188277	GM14137	no	DOWN	2.138
ENSG00000239887	GM7694	no	UP	1.551
ENSG00000156049	GNA14	no	DOWN	1.869
ENSG00000203618	GP1BB	no	UP	1.831
ENSG00000013588	GPRC5A	no	DOWN	1.906
ENSG00000176153	GPX2	no	DOWN	1.659
ENSG00000023171	GRAMD1B	no	UP	1.553
ENSG00000188536	HBA-A1	no	UP	2.238
ENSG00000244734	HBB-BT	no	UP	1.87
ENSG00000159399	HK2	yes	DOWN	2.23
ENSG00000243766	HOTTIP	no	DOWN	7.594
ENSG00000253293	HOXA10	no	DOWN	1.974
ENSG00000106031	HOXA13	no	DOWN	1.907
ENSG00000159184	HOXB13	no	DOWN	4.779
ENSG00000120075	HOXB5	no	UP	3.038
ENSG00000120068	HOXB8	no	UP	2.965
ENSG00000226742	HSBP1L1	no	UP	1.71
ENSG00000178922	HYI	no	UP	2.018
ENSG00000119912	IDE	yes	UP	1.889
ENSG00000119922	IFIT2	no	DOWN	1.964
ENSG00000115604	IL18R1	no	UP	2.223
ENSG00000108506	INTS2	no	DOWN	1.601
ENSG00000145703	IQGAP2	no	DOWN	1.502
ENSG00000187608	ISG15	no	DOWN	1.907
ENSG00000115221	ITGB6	no	DOWN	1.765
ENSG00000099337	KCNK6	no	DOWN	1.593
ENSG00000165115	KIF27	no	UP	2.578
ENSG00000184445	KNTC1	no	DOWN	1.791
ENSG00000126337	KRT36	no	DOWN	2.646
ENSG00000179630	LACC1	no	DOWN	1.826
ENSG00000107902	LHPP	no	UP	1.951
ENSG00000184574	LPAR5	no	DOWN	1.623
ENSG00000175445	LPL	no	UP	1.565
ENSG00000167419	LPO	no	UP	1.935
ENSG00000133315	MACROD1	no	UP	1.682
ENSG00000175130	MARCKSL1	no	DOWN	1.621
ENSG00000073111	MCM2	no	DOWN	1.62
ENSG00000112118	MCM3	no	DOWN	1.982
ENSG00000052802	MSMO1	no	DOWN	1.776
ENSG00000003987	MTMR7	no	DOWN	1.54
ENSG00000276613	MUC4	no	DOWN	1.983
ENSG00000198336	MYL4	no	UP	1.786
ENSG00000106631	MYL7	no	DOWN	1.794
ENSG00000007952	NOX1	no	DOWN	2.289
ENSG00000012504	NR1H4	no	UP	1.672
ENSG00000197893	NRAP	no	DOWN	1.654
ENSG00000135318	NT5E	no	DOWN	1.798
ENSG00000254550	OMP	no	DOWN	1.671
ENSG00000166803	PCLAF	no	DOWN	2.536
ENSG00000173599	PCX	no	DOWN	1.792
ENSG00000174516	PELI3	no	UP	1.719
ENSG00000173868	PHOSPHO1	no	UP	2.661
ENSG00000158828	PINK1	yes	UP	1.53
ENSG00000188257	PLA2G2A	no	DOWN	2.159
ENSG00000187980	PLA2G2C	no	DOWN	1.784
ENSG00000158786	PLA2G2F	no	DOWN	1.875
ENSG00000168907	PLA2G4F	no	DOWN	1.815
ENSG00000127472	PLA2G5	no	DOWN	3.149
ENSG00000100558	PLEK2	no	DOWN	1.86
ENSG00000167676	PLIN4	no	UP	1.702
ENSG00000076356	PLXNA2	no	DOWN	1.626
ENSG00000162877	PM20D1	no	UP	1.865
ENSG00000100417	PMM1	no	UP	2.176
ENSG00000180316	PNPLA1	no	DOWN	1.743
ENSG00000186951	PPARA	no	UP	2.909
ENSG00000109819	PPARGC1A	yes	UP	1.845
ENSG00000155367	PPM1J	no	DOWN	2.414
ENSG00000057657	PRDM1	no	DOWN	1.627
ENSG00000117592	PRDX6	no	DOWN	2.208
ENSG00000135362	PRR5L	no	DOWN	1.917
ENSG00000172382	PRSS27	no	DOWN	2.251
ENSG00000101213	PTK6	no	DOWN	1.89
ENSG00000151490	PTPRO	no	DOWN	1.759
ENSG00000153233	PTPRR	no	UP	1.635
ENSG00000091428	RAPGEF4	no	UP	2.391
ENSG00000139547	RDH16	no	DOWN	1.641
ENSG00000139547	RDH9	no	DOWN	1.664
ENSG00000134193	REG4	no	DOWN	1.837
ENSG00000189056	RELN	no	UP	2.711
ENSG00000165731	RET	no	DOWN	2.394
ENSG00000158315	RHBDL2	no	DOWN	1.915
ENSG00000129465	RIPK3	yes	DOWN	1.831
ENSG00000258818	RNASE4	no	UP	1.563
ENSG00000176641	RNF152	no	DOWN	2.307
ENSG00000178222	RNF212	no	UP	5.816
ENSG00000136444	RSAD1	yes	UP	1.899
ENSG00000189334	S100A14	no	DOWN	2.555
ENSG00000188643	S100A16	no	DOWN	1.495
ENSG00000099194	SCD2	no	DOWN	1.881
ENSG00000214193	SH3D21	no	DOWN	2.111
ENSG00000147010	SH3KBP1	no	DOWN	1.904
ENSG00000136603	SKIL	no	DOWN	1.546
ENSG00000088386	SLC15A1	no	DOWN	1.908
ENSG00000112394	SLC16A10	no	UP	1.87
ENSG00000112337	SLC17A2	no	UP	5.629
ENSG00000197208	SLC22A4	yes	UP	2.898
ENSG00000091138	SLC26A3	no	DOWN	1.563
ENSG00000164638	SLC29A4	no	UP	1.741
ENSG00000181856	SLC2A4	no	UP	1.624
ENSG00000109667	SLC2A9	no	UP	1.714
ENSG00000196660	SLC30A10	no	UP	10.244
ENSG00000116704	SLC35D1	no	UP	1.765
ENSG00000175782	SLC35E3	no	UP	1.722
ENSG00000158715	SLC45A3	no	DOWN	2.016
ENSG00000164889	SLC4A2	no	UP	1.589
ENSG00000163817	SLC6A20A	no	UP	4.624
ENSG00000248771	SMIM31	no	DOWN	1.737
ENSG00000057252	SOAT1	no	DOWN	2.065
ENSG00000120833	SOCS2	no	UP	1.83
ENSG00000156395	SORCS3	no	UP	1.967
ENSG00000110693	SOX6	no	UP	1.728
ENSG00000152583	SPARCL1	no	UP	1.822
ENSG00000277893	SRD5A2	no	DOWN	2.275
ENSG00000126091	ST3GAL3	no	DOWN	2.271
ENSG00000243244	STON1	no	UP	1.938
ENSG00000122012	SV2C	no	UP	1.606
ENSG00000165025	SYK	no	DOWN	1.918
ENSG00000135111	TBX3	no	UP	1.836
ENSG00000172009	THOP1	yes	DOWN	1.731
ENSG00000181778	TMEM252	no	UP	2.32
ENSG00000151117	TMEM86A	no	UP	1.862
ENSG00000184012	TMPRSS2	no	DOWN	1.894
ENSG00000028137	TNFRSF1B	no	DOWN	1.629
ENSG00000181634	TNFSF15	no	DOWN	1.922
ENSG00000050730	TNIP3	no	DOWN	2.679
ENSG00000107614	TRDMT1	no	UP	2.999
ENSG00000137384	TRIM15	no	DOWN	2.696
ENSG00000227458	TRIM40	no	DOWN	1.962
ENSG00000213186	TRIM59	no	DOWN	1.516
ENSG00000121236	TRIM6	no	DOWN	2.418
ENSG00000172425	TTC36	no	UP	3.752
ENSG00000241635	UGT1A1	no	UP	3.684
ENSG00000078668	VDAC3	yes	UP	1.582
ENSG00000104219	ZDHHC2	no	DOWN	1.679
ENSG00000165061	ZMAT4	no	UP	4.915

### Sheet: COLset
ENSEMBL ID	Gene symbol	Regulation in non-responders of COL cohort	Fold-change non-responders vs responders in COL cohort
ENSG00000006747	SCIN	DOWN	1.622
ENSG00000019169	MARCO	UP	9.339
ENSG00000026652	AGPAT4	UP	2.306
ENSG00000028137	TNFRSF1B	UP	2.111
ENSG00000036565	SLC18A1	UP	1.643
ENSG00000042445	RETSAT	DOWN	2.077
ENSG00000044012	GUCA2B	DOWN	2.313
ENSG00000050730	TNIP3	UP	25.186
ENSG00000054938	CHRDL2	UP	25.316
ENSG00000058866	DGKG	UP	2.74
ENSG00000065911	MTHFD2	UP	1.736
ENSG00000075673	ATP12A	DOWN	2.273
ENSG00000077585	GPR137B	UP	1.508
ENSG00000078401	EDN1	DOWN	2.566
ENSG00000080493	SLC4A4	DOWN	2.145
ENSG00000081181	ARG2	UP	1.694
ENSG00000085563	ABCB1	DOWN	2.188
ENSG00000091138	SLC26A3	DOWN	2.838
ENSG00000091428	RAPGEF4	UP	2.777
ENSG00000092621	PHGDH	UP	2.51
ENSG00000099194	SCD	UP	1.945
ENSG00000100197	CYP2D6	DOWN	2.417
ENSG00000100417	PMM1	DOWN	1.507
ENSG00000100490	CDKL1	DOWN	1.694
ENSG00000100644	HIF1A	UP	2.095
ENSG00000101842	VSIG1	UP	13.876
ENSG00000103888	CEMIP	UP	9.921
ENSG00000104290	FZD3	UP	1.55
ENSG00000104870	FCGRT	DOWN	1.733
ENSG00000105928	GSDME	UP	2.551
ENSG00000106366	SERPINE1	UP	11.157
ENSG00000108187	PBLD	DOWN	1.952
ENSG00000109819	PPARGC1A	DOWN	2.284
ENSG00000112562	SMOC2	UP	1.686
ENSG00000112818	MEP1A	DOWN	1.731
ENSG00000113319	RASGRF2	UP	2.421
ENSG00000113739	STC2	UP	6.079
ENSG00000113805	CNTN3	DOWN	2.744
ENSG00000115353	TACR1	UP	5.279
ENSG00000115602	IL1RL1	UP	2.48
ENSG00000115604	IL18R1	UP	2.218
ENSG00000116985	BMP8B	DOWN	1.504
ENSG00000117115	PADI2	DOWN	2.186
ENSG00000117592	PRDX6	DOWN	2.006
ENSG00000119121	TRPM6	DOWN	3.633
ENSG00000119922	IFIT2	UP	1.891
ENSG00000120075	HOXB5	DOWN	1.667
ENSG00000120915	EPHX2	DOWN	1.857
ENSG00000124406	ATP8A1	DOWN	1.512
ENSG00000124839	RAB17	DOWN	1.697
ENSG00000125255	SLC10A2	DOWN	2.932
ENSG00000128652	HOXD3	DOWN	1.607
ENSG00000131386	GALNT15	UP	2.543
ENSG00000131781	FMO5	DOWN	1.709
ENSG00000133315	MACROD1	DOWN	1.521
ENSG00000134193	REG4	UP	1.995
ENSG00000134240	HMGCS2	DOWN	2.551
ENSG00000134285	FKBP11	UP	2.122
ENSG00000135069	PSAT1	UP	3.074
ENSG00000135318	NT5E	DOWN	1.723
ENSG00000135407	AVIL	DOWN	1.69
ENSG00000135929	CYP27A1	DOWN	1.901
ENSG00000137462	TLR2	UP	3.055
ENSG00000137634	NXPE4	DOWN	1.57
ENSG00000138180	CEP55	UP	1.496
ENSG00000138669	PRKG2	DOWN	4.03
ENSG00000138722	MMRN1	UP	3.234
ENSG00000139354	GAS2L3	DOWN	1.546
ENSG00000140451	PIF1	UP	1.746
ENSG00000140873	ADAMTS18	UP	1.855
ENSG00000141337	ARSG	UP	2.073
ENSG00000143416	SELENBP1	DOWN	2.47
ENSG00000144837	PLA1A	UP	4.713
ENSG00000147697	GSDMC	UP	5.49
ENSG00000148090	AUH	DOWN	1.819
ENSG00000148175	STOM	UP	2.035
ENSG00000149968	MMP3	UP	35.999
ENSG00000151376	ME3	DOWN	1.861
ENSG00000152583	SPARCL1	UP	2.566
ENSG00000152785	BMP3	DOWN	3.59
ENSG00000153233	PTPRR	DOWN	1.804
ENSG00000153721	CNKSR3	DOWN	1.845
ENSG00000154122	ANKH	DOWN	1.518
ENSG00000154639	CXADR	DOWN	1.557
ENSG00000157193	LRP8	UP	4.038
ENSG00000163430	FSTL1	UP	2.237
ENSG00000163817	SLC6A20	UP	1.815
ENSG00000164120	HPGD	DOWN	2.025
ENSG00000164920	OSR2	UP	2.445
ENSG00000165449	SLC16A9	DOWN	1.948
ENSG00000166183	ASPG	DOWN	3.783
ENSG00000166670	MMP10	UP	5.094
ENSG00000166869	CHP2	DOWN	3.046
ENSG00000167107	ACSF2	DOWN	2.847
ENSG00000167676	PLIN4	UP	5.476
ENSG00000168461	RAB31	UP	2.312
ENSG00000170509	HSD17B13	DOWN	1.771
ENSG00000171241	SHCBP1	UP	1.988
ENSG00000171388	APLN	UP	5.701
ENSG00000171848	RRM2	UP	1.78
ENSG00000172478	C2orf54	DOWN	2.58
ENSG00000172831	CES2	DOWN	1.782
ENSG00000173406	DAB1	UP	3.296
ENSG00000173868	PHOSPHO1	UP	2.949
ENSG00000174516	PELI3	UP	1.506
ENSG00000175329	ISX	DOWN	1.688
ENSG00000175426	PCSK1	UP	3.868
ENSG00000175445	LPL	UP	2.251
ENSG00000176597	B3GNT5	DOWN	1.695
ENSG00000176641	RNF152	DOWN	2.087
ENSG00000177989	ODF3B	UP	1.623
ENSG00000183023	SLC8A1	UP	1.573
ENSG00000186198	SLC51B	DOWN	1.618
ENSG00000189056	RELN	UP	2.227
ENSG00000196502	SULT1A1	DOWN	2.131
ENSG00000197872	FAM49A	UP	2.497
ENSG00000198336	MYL4	UP	1.735
ENSG00000210082	MT-RNR2	DOWN	1.598
ENSG00000211448	DIO2	UP	3.586
ENSG00000211459	MT-RNR1	DOWN	1.961
ENSG00000226742	HSBP1L1	DOWN	1.763
ENSG00000229314	ORM1	UP	4.258
ENSG00000233041	PHGR1	DOWN	1.823
ENSG00000239887	C1orf226	DOWN	1.634
ENSG00000241635	UGT1A1	DOWN	1.844
ENSG00000243244	STON1	UP	2.113
ENSG00000243766	HOTTIP	DOWN	1.531

### Sheet: HABset
ENSEMBL ID	Gene symbol	Regulation in non-responders of COL cohort	Fold-change non-responders vs responders in COL cohort
ENSG00000143546	S100A8	UP	14.608
ENSG00000163221	S100A12	UP	22.929
ENSG00000169469	SPRR1B	UP	8.299
ENSG00000115386	REG1A	UP	81.529
ENSG00000163209	SPRR3	UP	2.283
ENSG00000205420	KRT6A	UP	6.165
ENSG00000183019	MCEMP1	UP	16.627
ENSG00000108342	CSF3	UP	7.024
ENSG00000163421	PROK2	UP	38.025
ENSG00000166546	BEAN1	UP	2.126
ENSG00000164400	CSF2	UP	12.539
ENSG00000007908	SELE	UP	8.355
ENSG00000148965	SAA4	UP	3.031
ENSG00000255398	HCAR3	UP	17.4
ENSG00000134827	TCN1	UP	18.402
ENSG00000185479	KRT6B	UP	9.266
ENSG00000103569	AQP9	UP	66.367
ENSG00000163464	CXCR1	UP	86.794
ENSG00000163220	S100A9	UP	14.569
ENSG00000171049	FPR2	UP	54.924
ENSG00000145423	SFRP2	UP	7.723
ENSG00000150551	LYPD1	UP	2.882
ENSG00000050730	TNIP3	UP	25.186
ENSG00000122641	INHBA	UP	27.022
ENSG00000166670	MMP10	UP	5.094
ENSG00000151948	GLT1D1	UP	14.946
ENSG00000147689	FAM83A	UP	2.344
ENSG00000136244	IL6	UP	6.363
ENSG00000162747	FCGR3B	UP	80.405
ENSG00000140932	CMTM2	UP	3.744
ENSG00000166527	CLEC4D	UP	6.058
ENSG00000128383	APOBEC3A	UP	2.523
ENSG00000134339	SAA2	UP	12.036
ENSG00000115008	IL1A	UP	14.008
ENSG00000099985	OSM	UP	26.545
ENSG00000158859	ADAMTS4	UP	3.512
ENSG00000111537	IFNG	UP	6.718
ENSG00000268104	SLC6A14	UP	7.348
ENSG00000151023	ENKUR	UP	2.49
ENSG00000167772	ANGPTL4	UP	3.024
ENSG00000157551	KCNJ15	UP	44.297
ENSG00000196611	MMP1	UP	7.752
ENSG00000182782	HCAR2	UP	6.589
ENSG00000124875	CXCL6	UP	20.136
ENSG00000139572	GPR84	UP	4.157
ENSG00000153292	ADGRF1	UP	1.711
ENSG00000163347	CLDN1	UP	3.448
ENSG00000124731	TREM1	UP	68.366
ENSG00000180871	CXCR2	UP	46.119
ENSG00000120217	CD274	UP	4.45
ENSG00000018280	SLC11A1	UP	9.814
ENSG00000123405	NFE2	UP	6.248
ENSG00000169429	CXCL8	UP	9.781
ENSG00000125538	IL1B	UP	7.826
ENSG00000186407	CD300E	UP	12.016
ENSG00000135744	AGT	UP	2.826
ENSG00000171051	FPR1	UP	14.708
ENSG00000257017	HP	UP	2.699
ENSG00000198535	C2CD4A	UP	7.892
ENSG00000119535	CSF3R	UP	16.624
ENSG00000101842	VSIG1	UP	13.876
ENSG00000104415	WISP1	UP	7.019
ENSG00000149968	MMP3	UP	35.999
ENSG00000169248	CXCL11	UP	23.011
ENSG00000159167	STC1	UP	7.706
ENSG00000169245	CXCL10	UP	7.991
ENSG00000095752	IL11	UP	14.062
ENSG00000069482	GAL	UP	2.789
ENSG00000142748	FCN3	UP	11.157
ENSG00000175592	FOSL1	UP	2.999
ENSG00000123838	C4BPA	UP	4.902
ENSG00000258227	CLEC5A	UP	6.637
ENSG00000242366	UGT1A8	DOWN	2.581
ENSG00000122861	PLAU	UP	3.044
ENSG00000155850	SLC26A2	DOWN	4.81
ENSG00000104267	CA2	DOWN	2.09
ENSG00000163586	FABP1	DOWN	1.757
ENSG00000187783	TMEM72	DOWN	2.296
ENSG00000119121	TRPM6	DOWN	3.633
ENSG00000134240	HMGCS2	DOWN	2.551
ENSG00000166165	CKB	DOWN	1.793
ENSG00000204936	CD177	DOWN	1.946
ENSG00000091138	SLC26A3	DOWN	2.838
ENSG00000170419	VSTM2A	DOWN	1.855
ENSG00000197273	GUCA2A	DOWN	2.212
ENSG00000166869	CHP2	DOWN	3.046
ENSG00000124253	PCK1	DOWN	3.115
ENSG00000044012	GUCA2B	DOWN	2.313
ENSG00000103375	AQP8	DOWN	1.984

### Sheet: MONset
ENSEMBL ID	Gene symbol	Regulation in IBD patients of MON cohort	Fold-change IBD patients vs Healthy in MON cohort
ENSG00000006747	SCIN	UP	3.016
ENSG00000028137	TNFRSF1B	DOWN	1.727
ENSG00000036565	SLC18A1	UP	2.823
ENSG00000042445	RETSAT	UP	2.283
ENSG00000058866	DGKG	UP	1.675
ENSG00000065911	MTHFD2	UP	1.505
ENSG00000078401	EDN1	DOWN	2.063
ENSG00000081181	ARG2	UP	1.677
ENSG00000085563	ABCB1	DOWN	3.171
ENSG00000092621	PHGDH	DOWN	2.324
ENSG00000099194	SCD	DOWN	1.826
ENSG00000100490	CDKL1	UP	3.078
ENSG00000100644	HIF1A	DOWN	10.792
ENSG00000104290	FZD3	DOWN	4.631
ENSG00000106366	SERPINE1	DOWN	6.791
ENSG00000108187	PBLD	UP	2.757
ENSG00000109819	PPARGC1A	UP	9.075
ENSG00000113319	RASGRF2	DOWN	1.919
ENSG00000115604	IL18R1	UP	6.074
ENSG00000117115	PADI2	UP	3.134
ENSG00000119121	TRPM6	UP	7.264
ENSG00000124839	RAB17	DOWN	6.05
ENSG00000131781	FMO5	UP	1.531
ENSG00000135069	PSAT1	UP	5.628
ENSG00000135407	AVIL	UP	2.476
ENSG00000138180	CEP55	UP	7.556
ENSG00000138722	MMRN1	UP	4.45
ENSG00000139354	GAS2L3	DOWN	4.773
ENSG00000140451	PIF1	DOWN	2.283
ENSG00000141337	ARSG	UP	1.506
ENSG00000143416	SELENBP1	UP	2.077
ENSG00000144837	PLA1A	DOWN	1.775
ENSG00000148090	AUH	UP	1.518
ENSG00000157193	LRP8	DOWN	2.186
ENSG00000168461	RAB31	UP	1.559
ENSG00000171241	SHCBP1	DOWN	2.187
ENSG00000171848	RRM2	DOWN	1.924
ENSG00000172831	CES2	UP	1.926
ENSG00000173868	PHOSPHO1	UP	6.028
ENSG00000174516	PELI3	UP	1.904
ENSG00000175445	LPL	UP	2.849
ENSG00000176597	B3GNT5	DOWN	4.789
ENSG00000176641	RNF152	DOWN	16.212
ENSG00000196502	SULT1A1	UP	1.591
ENSG00000197872	FAM49A	DOWN	2.317
ENSG00000226742	HSBP1L1	DOWN	1.959
ENSG00000229314	ORM1	UP	2.116
ENSG00000243244	STON1	UP	2.59

### Sheet: BLDset
ENSEMBL ID	Gene symbol	Regulation in non-responders of BLD cohort	Fold-change non-responders vs responders in BLD cohort
ENSG00000036565	SLC18A1	UP	1.0001
ENSG00000078401	EDN1	DOWN	1.0002
ENSG00000092621	PHGDH	UP	1.0001
ENSG00000104290	FZD3	UP	1.0003
ENSG00000108187	PBLD	DOWN	1.0003
ENSG00000109819	PPARGC1A	DOWN	1.0008
ENSG00000113319	RASGRF2	UP	1.0002
ENSG00000117115	PADI2	DOWN	1.0002
ENSG00000135407	AVIL	DOWN	1.0001
ENSG00000139354	GAS2L3	DOWN	1.0001
ENSG00000140451	PIF1	UP	1.0001
ENSG00000157193	LRP8	UP	1.0001
ENSG00000196502	SULT1A1	DOWN	1.0003
ENSG00000243244	STON1	UP	1.0002
