## Supplementary Materials 2 for "Mitochondrial dysfunction: unraveling the elusive biology behind anti-TNF response during ulcerative colitis"

### Sheet: Pathway enrichments
Gene set	Enriching (%)	Pathway	In pathway (%)
MMset	28.8	Metabolism	66.8
		Cell cycle	36
COLset	36.2	Metabolism	73.9
		Transport of small molecules	26
		Metabolism of lipids	30.4
		Nuclear Receptors Meta-Pathway	21.7
HABset	46	Immune system	85
		IL-17 signaling pathway	31.7
		Peptide ligand-binding receptors	26.8
MONset	35.4	Metabolism	100
Notes:
- Column "Enriching" refers to the percentage of genes from the given gene set that were found to enrich pathways.
- Column "In pathway" refers to the percentage of the enriching genes that were found to enrich the given pathway.
- Enriching genes from a given gene set may be involved in more than one pathways.

### Sheet: MMset enrichment
Pathway	Genes
Metabolism	ABO
Metabolism	ACAA2
Metabolism	ACOT2
Metabolism	ACOT7
Metabolism	ACSF2
Metabolism	ADCY2
Metabolism	ADH5
Metabolism	ADPRM
Metabolism	AGMO
Metabolism	AGPAT4
Metabolism	ALAS1
Metabolism	ALAS2
Metabolism	ALDH1A1
Metabolism	ALDH1B1
Metabolism	AMN
Metabolism	AOC1
Metabolism	APOC2
Metabolism	ARG2
Metabolism	ARSG
Metabolism	ASNS
Metabolism	ASPG
Metabolism	AUH
Metabolism	B3GALT5
Metabolism	BCHE
Metabolism	CEMIP
Metabolism	CNDP2
Metabolism	CUBN
Metabolism	CYP27A1
Metabolism	CYP2E1
Metabolism	CYP2W1
Metabolism	CYP4B1
Metabolism	DIO2
Metabolism	DPYD
Metabolism	ECI1
Metabolism	EHHADH
Metabolism	EPHX2
Metabolism	FABP6
Metabolism	FAR2
Metabolism	FBP1
Metabolism	FDPS
Metabolism	FMO2
Metabolism	GBE1
Metabolism	GCH1
Metabolism	GCHFR
Metabolism	GLUL
Metabolism	GNA14
Metabolism	GPD1
Metabolism	GPT
Metabolism	GPX2
Metabolism	HK2
Metabolism	HMGCS2
Metabolism	HMMR
Metabolism	HPGD
Metabolism	HSD17B13
Metabolism	KHK
Metabolism	LHPP
Metabolism	LPL
Metabolism	LRAT
Metabolism	LRP8
Metabolism	MAOB
Metabolism	ME3
Metabolism	MFSD2A
Metabolism	MSMO1
Metabolism	MTHFD2
Metabolism	MTMR7
Metabolism	NAGS
Metabolism	NEU1
Metabolism	NR1H4
Metabolism	NT5E
Metabolism	OTC
Metabolism	PDXK
Metabolism	PHGDH
Metabolism	PHOSPHO1
Metabolism	PLA1A
Metabolism	PLA2G2A
Metabolism	PLA2G2F
Metabolism	PLA2G4F
Metabolism	PLA2G5
Metabolism	PLBD1
Metabolism	PM20D1
Metabolism	PPARA
Metabolism	PPARGC1A
Metabolism	PRKG2
Metabolism	PRODH
Metabolism	PSAT1
Metabolism	QDPR
Metabolism	RAPGEF4
Metabolism	RETSAT
Metabolism	RRM1
Metabolism	RRM2
Metabolism	SARDH
Metabolism	SCD2
Metabolism	SLC10A2
Metabolism	SLC35D1
Metabolism	SLC52A2
Metabolism	SLCO2B1
Metabolism	SORD
Metabolism	SRD5A2
Metabolism	ST3GAL3
Metabolism	SULT1A1
Metabolism	TCN2
Metabolism	TK1
Metabolism	TKFC
Metabolism	TPH1
Metabolism	UGDH
Metabolism	UGT1A1
Metabolism	VNN1
Cell Cycle	AURKA
Cell Cycle	AURKB
Cell Cycle	BIRC5
Cell Cycle	BORA
Cell Cycle	BRCA1
Cell Cycle	BUB1
Cell Cycle	BUB1B
Cell Cycle	CCNA2
Cell Cycle	CCNB1
Cell Cycle	CCNB2
Cell Cycle	CDC20
Cell Cycle	CDC25C
Cell Cycle	CDC45
Cell Cycle	CDCA8
Cell Cycle	CDK1
Cell Cycle	CENPA
Cell Cycle	CENPE
Cell Cycle	CENPF
Cell Cycle	DBF4
Cell Cycle	E2F2
Cell Cycle	FEN1
Cell Cycle	FOXM1
Cell Cycle	GTSE1
Cell Cycle	HMMR
Cell Cycle	INCENP
Cell Cycle	KIF20A
Cell Cycle	KIF23
Cell Cycle	KIF2C
Cell Cycle	KNL1
Cell Cycle	KNTC1
Cell Cycle	MAD2L1
Cell Cycle	MCM2
Cell Cycle	MCM3
Cell Cycle	MCM5
Cell Cycle	MIS18BP1
Cell Cycle	NCAPD2
Cell Cycle	NCAPG
Cell Cycle	NCAPH
Cell Cycle	NDC80
Cell Cycle	NEK2
Cell Cycle	PIF1
Cell Cycle	PLK1
Cell Cycle	PRIM2
Cell Cycle	PTK6
Cell Cycle	RAD51
Cell Cycle	RRM2
Cell Cycle	SGO1
Cell Cycle	SKA1
Cell Cycle	SMC2
Cell Cycle	SPC24
Cell Cycle	SPC25
Cell Cycle	SPDL1
Cell Cycle	TK1
Cell Cycle	TOP2A
Cell Cycle	TPX2
Cell Cycle	UBE2C

### Sheet: COLset enrichment
Pathway	Genes
Metabolism	ABCB1
Metabolism	ACSF2
Metabolism	AGPAT4
Metabolism	ARG2
Metabolism	ARSG
Metabolism	ASPG
Metabolism	AUH
Metabolism	CEMIP
Metabolism	CES2
Metabolism	CYP27A1
Metabolism	CYP2D6
Metabolism	DIO2
Metabolism	EPHX2
Metabolism	HMGCS2
Metabolism	HPGD
Metabolism	HSD17B13
Metabolism	LPL
Metabolism	LRP8
Metabolism	ME3
Metabolism	MTHFD2
Metabolism	NT5E
Metabolism	PHGDH
Metabolism	PHOSPHO1
Metabolism	PLA1A
Metabolism	PPARGC1A
Metabolism	PRKG2
Metabolism	PSAT1
Metabolism	RAPGEF4
Metabolism	RETSAT
Metabolism	RRM2
Metabolism	SCD
Metabolism	SLC10A2
Metabolism	SULT1A1
Metabolism	UGT1A1
Transport of small molecules	ABCB1
Transport of small molecules	ANKH
Transport of small molecules	ATP12A
Transport of small molecules	ATP8A1
Transport of small molecules	LPL
Transport of small molecules	SLC18A1
Transport of small molecules	SLC26A3
Transport of small molecules	SLC4A4
Transport of small molecules	SLC6A20
Transport of small molecules	SLC8A1
Transport of small molecules	STOM
Transport of small molecules	TRPM6
Metabolism of lipids	ACSF2
Metabolism of lipids	AGPAT4
Metabolism of lipids	ARSG
Metabolism of lipids	CYP27A1
Metabolism of lipids	CYP2D6
Metabolism of lipids	EPHX2
Metabolism of lipids	HMGCS2
Metabolism of lipids	HPGD
Metabolism of lipids	HSD17B13
Metabolism of lipids	PHOSPHO1
Metabolism of lipids	PLA1A
Metabolism of lipids	PPARGC1A
Metabolism of lipids	SCD
Metabolism of lipids	SLC10A2
Nuclear Receptors Meta-Pathway	ABCB1
Nuclear Receptors Meta-Pathway	B3GNT5
Nuclear Receptors Meta-Pathway	CES2
Nuclear Receptors Meta-Pathway	PPARGC1A
Nuclear Receptors Meta-Pathway	PRDX6
Nuclear Receptors Meta-Pathway	SCD
Nuclear Receptors Meta-Pathway	SLC6A20
Nuclear Receptors Meta-Pathway	STOM
Nuclear Receptors Meta-Pathway	SULT1A1
Nuclear Receptors Meta-Pathway	UGT1A1

### Sheet: HABset enrichment
Pathway	Genes
Immune System	C4BPA
Immune System	CD177
Immune System	CD274
Immune System	CD300E
Immune System	CLEC4D
Immune System	CLEC5A
Immune System	CSF2
Immune System	CSF3
Immune System	CSF3R
Immune System	CXCL10
Immune System	CXCL8
Immune System	CXCR1
Immune System	CXCR2
Immune System	FCGR3B
Immune System	FCN3
Immune System	FPR1
Immune System	FPR2
Immune System	GPR84
Immune System	HP
Immune System	IFNG
Immune System	IL11
Immune System	IL1A
Immune System	IL1B
Immune System	IL6
Immune System	MCEMP1
Immune System	MMP1
Immune System	MMP3
Immune System	OSM
Immune System	PLAU
Immune System	S100A12
Immune System	S100A8
Immune System	S100A9
Immune System	SLC11A1
Immune System	TCN1
Immune System	TREM1
IL-17 signaling pathway	CSF2
IL-17 signaling pathway	CSF3
IL-17 signaling pathway	CXCL10
IL-17 signaling pathway	CXCL6
IL-17 signaling pathway	CXCL8
IL-17 signaling pathway	FOSL1
IL-17 signaling pathway	IFNG
IL-17 signaling pathway	IL1B
IL-17 signaling pathway	IL6
IL-17 signaling pathway	MMP1
IL-17 signaling pathway	MMP3
IL-17 signaling pathway	S100A8
IL-17 signaling pathway	S100A9
Peptide ligand-binding receptors	AGT
Peptide ligand-binding receptors	CXCL10
Peptide ligand-binding receptors	CXCL11
Peptide ligand-binding receptors	CXCL6
Peptide ligand-binding receptors	CXCL8
Peptide ligand-binding receptors	CXCR1
Peptide ligand-binding receptors	CXCR2
Peptide ligand-binding receptors	FPR1
Peptide ligand-binding receptors	FPR2
Peptide ligand-binding receptors	GAL
Peptide ligand-binding receptors	PROK2

### Sheet: MONset enrichment
Pathway	Genes
Metabolism	ABCB1
Metabolism	ARG2
Metabolism	ARSG
Metabolism	AUH
Metabolism	CES2
Metabolism	LPL
Metabolism	LRP8
Metabolism	MTHFD2
Metabolism	PHGDH
Metabolism	PHOSPHO1
Metabolism	PLA1A
Metabolism	PPARGC1A
Metabolism	PSAT1
Metabolism	RETSAT
Metabolism	RRM2
Metabolism	SCD
Metabolism	SULT1A1
