## Supplementary Materials 3 for "Mitochondrial dysfunction: unraveling the elusive biology behind anti-TNF response during ulcerative colitis"

### Sheet: GeneCards complex I related genes
ENSEMBL ID	Gene symbol
ENSG00000001626	CFTR
ENSG00000003509	NDUFAF7
ENSG00000004779	NDUFAB1
ENSG00000005007	UPF1
ENSG00000023228	NDUFS1
ENSG00000023572	GLRX2
ENSG00000065518	NDUFB4
ENSG00000065675	PRKCQ
ENSG00000069329	VPS35
ENSG00000074582	BCS1L
ENSG00000075336	TIMM21
ENSG00000078142	PIK3C3
ENSG00000083099	LYRM2
ENSG00000086991	NOX4
ENSG00000087088	BAX
ENSG00000090266	NDUFB2
ENSG00000099246	RAB18
ENSG00000099795	NDUFB7
ENSG00000100225	FBXO7
ENSG00000100644	HIF1A
ENSG00000101247	NDUFAF5
ENSG00000102125	TAZ
ENSG00000103423	DNAJA3
ENSG00000103707	MTFMT
ENSG00000104972	LILRB1
ENSG00000105341	DMAC2
ENSG00000105726	ATP13A1
ENSG00000106603	COA1
ENSG00000109390	NDUFC1
ENSG00000109819	PPARGC1A
ENSG00000110074	FOXRED1
ENSG00000110717	NDUFS8
ENSG00000113845	TIMMDC1
ENSG00000114026	OGG1
ENSG00000114446	IFT57
ENSG00000115286	NDUFS7
ENSG00000116288	PARK7
ENSG00000116604	MEF2D
ENSG00000118046	STK11
ENSG00000118873	RAB3GAP2
ENSG00000119013	NDUFB3
ENSG00000119421	NDUFA8
ENSG00000119705	SLIRP
ENSG00000120370	GORAB
ENSG00000120948	TARDBP
ENSG00000122218	COPA
ENSG00000123545	NDUFAF4
ENSG00000124523	SIRT5
ENSG00000124532	MRS2
ENSG00000125148	MT2A
ENSG00000125356	NDUFA1
ENSG00000126432	PRDX5
ENSG00000127554	GFER
ENSG00000128245	YWHAH
ENSG00000128272	ATF4
ENSG00000128609	NDUFA5
ENSG00000129465	RIPK3
ENSG00000129473	BCL2L2
ENSG00000130159	ECSIT
ENSG00000130204	TOMM40
ENSG00000130414	NDUFA10
ENSG00000130600	H19
ENSG00000131495	NDUFA2
ENSG00000132356	PRKAA1
ENSG00000132676	DAP3
ENSG00000133703	KRAS
ENSG00000134333	LDHA
ENSG00000135636	DYSF
ENSG00000135679	MDM2
ENSG00000136521	NDUFB5
ENSG00000136710	CCDC115
ENSG00000136854	STXBP1
ENSG00000137038	DMAC1
ENSG00000137275	RIPK1
ENSG00000137513	NARS2
ENSG00000137806	NDUFAF1
ENSG00000138413	IDH1
ENSG00000139180	NDUFA9
ENSG00000140521	POLG
ENSG00000140990	NDUFB10
ENSG00000141510	TP53
ENSG00000141646	SMAD4
ENSG00000142082	SIRT3
ENSG00000142208	AKT1
ENSG00000144895	EIF2A
ENSG00000145335	SNCA
ENSG00000145494	NDUFS6
ENSG00000145649	GZMA
ENSG00000146648	EGFR
ENSG00000147123	NDUFB11
ENSG00000147684	NDUFB9
ENSG00000148572	NRBF2
ENSG00000151366	NDUFC2
ENSG00000151413	NUBPL
ENSG00000152234	ATP5F1A
ENSG00000153029	MR1
ENSG00000155463	OXA1L
ENSG00000156170	NDUFAF6
ENSG00000156709	AIFM1
ENSG00000158828	PINK1
ENSG00000158864	NDUFS2
ENSG00000160194	NDUFV3
ENSG00000160957	RECQL4
ENSG00000162711	NLRP3
ENSG00000162889	MAPKAPK2
ENSG00000163319	MRPS18C
ENSG00000164182	NDUFAF2
ENSG00000164258	NDUFS4
ENSG00000164362	TERT
ENSG00000164379	FOXQ1
ENSG00000165264	NDUFB6
ENSG00000165672	PRDX3
ENSG00000165898	ISCA2
ENSG00000166136	NDUFB8
ENSG00000166484	MAPK7
ENSG00000167792	NDUFV1
ENSG00000168610	STAT3
ENSG00000168653	NDUFS5
ENSG00000169599	NFU1
ENSG00000170906	NDUFA3
ENSG00000171202	TMEM126A
ENSG00000171204	TMEM126B
ENSG00000171791	BCL2
ENSG00000172071	EIF2AK3
ENSG00000172270	BSG
ENSG00000174886	NDUFA11
ENSG00000175606	TMEM70
ENSG00000176410	DNAJC30
ENSG00000176697	BDNF
ENSG00000177000	MTHFR
ENSG00000177646	ACAD9
ENSG00000178057	NDUFAF3
ENSG00000178127	NDUFV2
ENSG00000183605	SFXN4
ENSG00000183648	NDUFB1
ENSG00000183765	CHEK2
ENSG00000183773	AIFM3
ENSG00000184752	NDUFA12
ENSG00000184857	TMEM186
ENSG00000184983	NDUFA6
ENSG00000185825	BCAP31
ENSG00000186010	NDUFA13
ENSG00000189043	NDUFA4
ENSG00000189403	HMGB1
ENSG00000197122	SRC
ENSG00000197386	HTT
ENSG00000198695	MT-ND6
ENSG00000198763	MT-ND2
ENSG00000198786	MT-ND5
ENSG00000198836	OPA1
ENSG00000198840	MT-ND3
ENSG00000198886	MT-ND4
ENSG00000198888	MT-ND1
ENSG00000204305	AGER
ENSG00000209082	MT-TL1
ENSG00000212907	MT-ND4L
ENSG00000213619	NDUFS3
ENSG00000215712	TMEM242
ENSG00000224877	NDUFAF8
ENSG00000225830	ERCC6
ENSG00000232810	TNF
ENSG00000244045	TMEM199
ENSG00000260807	AC009041.2
ENSG00000266028	SRGAP2
ENSG00000267855	NDUFA7

### Sheet: GeneCards complex I DEGs in COL
ENSEMBL ID	Gene symbol	Fold-change	Regulation in non-responders UC patients
ENSG00000130600	H19	7.626	UP
ENSG00000135636	DYSF	4.659	UP
ENSG00000162711	NLRP3	2.779	UP
ENSG00000086991	NOX4	3.761	UP
ENSG00000164379	FOXQ1	5.036	UP
ENSG00000104972	LILRB1	4.167	UP
ENSG00000232810	TNF	3.397	UP
ENSG00000176697	BDNF	2.793	UP
ENSG00000145335	SNCA	2.315	UP
ENSG00000100644	HIF1A	2.095	UP
ENSG00000266028	SRGAP2	1.934	UP
ENSG00000065675	PRKCQ	1.705	UP
ENSG00000136854	STXBP1	1.63	UP
ENSG00000109819	PPARGC1A	2.284	DOWN
ENSG00000183773	AIFM3	2.243	DOWN
ENSG00000164362	TERT	1.759	DOWN
ENSG00000172270	BSG	1.804	DOWN
ENSG00000198840	MT-ND3	1.555	DOWN
ENSG00000198786	MT-ND5	1.76	DOWN
ENSG00000198886	MT-ND4	1.755	DOWN
ENSG00000212907	MT-ND4L	1.642	DOWN
ENSG00000001626	CFTR	1.627	DOWN
ENSG00000209082	MT-TL1	1.599	DOWN
ENSG00000198763	MT-ND2	1.541	DOWN
ENSG00000114446	IFT57	1.52	DOWN

### Sheet: GeneCards complex I DEGs in MON
ENSEMBL ID	Gene symbol	Fold-change	Regulation in non-responders UC patients
ENSG00000109819	PPARGC1A	9.075	UP
ENSG00000138413	IDH1	7.397	UP
ENSG00000137806	NDUFAF1	7.167	UP
ENSG00000113845	TIMMDC1	6.44	UP
ENSG00000119421	NDUFA8	5.964	UP
ENSG00000119013	NDUFB3	4.338	UP
ENSG00000103423	DNAJA3	3.945	UP
ENSG00000165672	PRDX3	3.797	UP
ENSG00000145649	GZMA	3.169	UP
ENSG00000135636	VPS35	3.57	UP
ENSG00000124523	SIRT5	3.462	UP
ENSG00000178057	NDUFAF3	3.285	UP
ENSG00000124532	MRS2	3.191	UP
ENSG00000074582	BCS1L	2.94	UP
ENSG00000163319	MRPS18C	2.676	UP
ENSG00000145335	SNCA	2.587	UP
ENSG00000156709	AIFM1	2.612	UP
ENSG00000141510	TP53	2.444	UP
ENSG00000183648	NDUFB1	2.398	UP
ENSG00000165264	NDUFB6	2.389	UP
ENSG00000104972	LILRB1	2.334	UP
ENSG00000137038	DMAC1	2.227	UP
ENSG00000129465	RIPK3	2.309	UP
ENSG00000114026	OGG1	2.292	UP
ENSG00000177646	ACAD9	2.188	UP
ENSG00000171204	TMEM126B	2.126	UP
ENSG00000183765	CHEK2	2.113	UP
ENSG00000105341	DMAC2	2.035	UP
ENSG00000090266	NDUFB2	1.924	UP
ENSG00000158828	PINK1	1.958	UP
ENSG00000151413	NUBPL	1.93	UP
ENSG00000137513	NARS2	1.904	UP
ENSG00000165898	ISCA2	1.894	UP
ENSG00000224877	NDUFAF8	1.852	UP
ENSG00000069329	VPS35	1.873	UP
ENSG00000184857	TMEM186	1.799	UP
ENSG00000153029	MR1	1.806	UP
ENSG00000110074	FOXRED1	1.773	UP
ENSG00000136521	NDUFB5	1.714	UP
ENSG00000119705	SLIRP	1.708	UP
ENSG00000169599	NFU1	1.703	UP
ENSG00000109390	NDUFC1	1.671	UP
ENSG00000184752	NDUFA12	1.665	UP
ENSG00000128245	YWHAH	1.679	UP
ENSG00000170906	NDUFA3	1.643	UP
ENSG00000126432	PRDX5	1.642	UP
ENSG00000075336	TIMM21	1.63	UP
ENSG00000140521	POLG	1.629	UP
ENSG00000103707	MTFMT	1.616	UP
ENSG00000116288	PARK7	1.625	UP
ENSG00000183605	SFXN4	1.592	UP
ENSG00000164182	NDUFAF2	1.54	UP
ENSG00000164258	NDUFS4	1.558	UP
ENSG00000100644	HIF1A	10.792	DOWN
ENSG00000178127	NDUFV2	7.799	DOWN
ENSG00000116604	MEF2D	5.718	DOWN
ENSG00000175606	TMEM70	4.966	DOWN
ENSG00000172071	EIF2AK3	4.18	DOWN
ENSG00000162711	NLRP3	4.175	DOWN
ENSG00000166484	MAPK7	3.656	DOWN
ENSG00000101247	NDUFAF5	3.235	DOWN
ENSG00000177000	MTHFR	2.717	DOWN
ENSG00000197122	SRC	2.603	DOWN
ENSG00000162889	MAPKAPK2	2.574	DOWN
ENSG00000260807	AC009041.2	2.027	DOWN
ENSG00000137275	RIPK1	2.439	DOWN
ENSG00000198836	OPA1	2.338	DOWN
ENSG00000160957	RECQL4	2.009	DOWN
ENSG00000100225	FBXO7	1.924	DOWN
ENSG00000189403	HMGB1	1.87	DOWN
ENSG00000133703	KRAS	1.789	DOWN
ENSG00000197386	HTT	1.767	DOWN
ENSG00000204305	AGER	1.751	DOWN
ENSG00000023572	GLRX2	1.686	DOWN
ENSG00000120370	GORAB	1.685	DOWN
ENSG00000171791	BCL2	1.697	DOWN
ENSG00000128272	ATF4	1.686	DOWN
ENSG00000128609	NDUFA5	1.614	DOWN
ENSG00000005007	UPF1	1.608	DOWN
ENSG00000215712	TMEM242	1.594	DOWN
ENSG00000129473	BCL2L2	1.592	DOWN
ENSG00000209082	MT-TL1	1.552	DOWN
ENSG00000141646	SMAD4	1.558	DOWN
